# An evolutionary functional genomics approach identifies novel candidate regions involved in isoniazid resistance in *Mycobacterium tuberculosis*

**DOI:** 10.1101/2020.06.17.154062

**Authors:** Victoria Furió, Miguel Moreno-Molina, Álvaro Chiner-Oms, Luis M Villamayor, Manuela Torres-Puente, Iñaki Comas

## Abstract

Efforts to eradicate tuberculosis are hampered by the rise and spread of antibiotic resistance. Several large-scale projects have aimed to specifically link clinical mutations to resistance phenotypes, but they were limited in both their explanatory and predictive powers. Here, we combine functional genomics and phylogenetic associations using clinical strain genomes to decipher the architecture of isoniazid resistance and search for new resistance determinants. This approach has allowed us to confirm the main target route of the antibiotic, determine the clinical relevance of redox metabolism as an isoniazid resistance mechanism and identify novel candidate genes harboring resistance mutations in strains with previously unexplained isoniazid resistance. This approach can be useful for characterizing how the tuberculosis bacilli acquire resistance to new antibiotics and how to forestall them.
