## Supplementary Tables for "An evolutionary functional genomics approach identifies novel candidate regions involved in isoniazid resistance in *Mycobacterium tuberculosis*": SuppTable3_cryptic_accession_numbers.csv

Accession_number
ERR067580
ERR067585
ERR067591
ERR067595
ERR067601
ERR067602
ERR067606
ERR067614
ERR067616
ERR067617
ERR067624
ERR067637
ERR067655
ERR067658
ERR067664
ERR067675
ERR067676
ERR067678
ERR067680
ERR067682
ERR067686
ERR067688
ERR067689
ERR067693
ERR067703
ERR067706
ERR067708
ERR067713
ERR067716
ERR067719
ERR067725
ERR067726
ERR067727
ERR067734
ERR067736
ERR067737
ERR067740
ERR067743
ERR067753
ERR067757
ERR067763
ERR108427
ERR108432
ERR108433
ERR108434
ERR108437
ERR108440
ERR108441
ERR108442
ERR108444
ERR108448
ERR108452
ERR108456
ERR108459
ERR108460
ERR108463
ERR108468
ERR108470
ERR108472
ERR108478
ERR108479
ERR108481
ERR108492
ERR108497
ERR108501
ERR108505
ERR108508
ERR108509
ERR108513
ERR117450
ERR117455
ERR117457
ERR117458
ERR117465
ERR117467
ERR133802
ERR133803
ERR133808
ERR133810
ERR133811
ERR133818
ERR133829
ERR133830
ERR133833
ERR133836
ERR133840
ERR133846
ERR133847
ERR133850
ERR133857
ERR133859
ERR133863
ERR133864
ERR133870
ERR133874
ERR133876
ERR133883
ERR133891
ERR133893
ERR133980
ERR137197
ERR137205
ERR137213
ERR137215
ERR144625
ERR2199821
ERR234557
ERR2510164
ERR2510173
ERR2510221
ERR2510262
ERR2510331
ERR2510353
ERR2510452
ERR2510471
ERR2510475
ERR2510489
ERR2510516
ERR2510562
ERR2510630
ERR2510721
ERR2512478
ERR2512544
ERR2514929
ERR2514963
ERR2515115
ERR2515292
ERR2515408
ERR2515427
ERR2515439
ERR2515449
ERR2515482
ERR2515491
ERR2515530
ERR2515540
ERR2515566
ERR2515714
ERR2515717
ERR2515720
ERR2515737
ERR2515761
ERR2515845
ERR2515893
ERR2515976
ERR2515984
ERR2516199
ERR2516437
ERR2516452
ERR2516467
ERR2516477
ERR2516563
ERR2516736
ERR2516771
ERR2516849
ERR2517084
ERR2517101
ERR550872
SRR5709792
SRR5709861
SRR5709925
SRR5709777
SRR5709845
SRR5709846
SRR5709848
SRR5709832
SRR5709767
SRR5709766
SRR6045622
SRR6045043
SRR6044919
SRR5817472
SRR6339645
SRR6367396
SRR6369875
SRR671790
SRR671847
ERR2517531
ERR2517507
ERR2517477
ERR2517242
ERR2517236
ERR2517143
ERR2517306
ERR2517538
ERR2517271
ERR2517450
ERR2517326
ERR2517303
ERR2517517
ERR2517469
ERR2517499
ERR2517614
ERR2517537
ERR2517419
ERR2517279
ERR2517641
ERR2517355
ERR2517556
ERR2517380
ERR2517163
ERR2517619
ERR2515145
ERR2515148
ERR2515149
ERR2515150
ERR2515151
ERR2515154
ERR2515157
ERR2515158
ERR2515161
ERR2515162
ERR2515164
ERR2515167
ERR2515168
ERR2515170
ERR2515171
ERR2515174
ERR2515176
ERR2515179
ERR2515180
ERR2515181
ERR2515183
ERR2515184
ERR2515186
ERR2515187
ERR2515188
ERR2516102
ERR2516103
ERR2516106
ERR2516108
ERR2516109
ERR2516110
ERR2516113
ERR2516114
ERR2516115
ERR2516116
ERR2516117
ERR2516118
ERR2516119
ERR2516120
ERR2516121
ERR2516126
ERR2516127
ERR2516128
ERR2516130
ERR2516131
ERR2516133
ERR2516134
ERR2516139
ERR2516140
ERR2516142
ERR2512424
ERR2512427
ERR2512390
ERR2512430
ERR2512431
ERR2512432
ERR2512434
ERR2512435
ERR2512436
ERR2512437
ERR2512438
ERR2512439
ERR2512448
ERR2512449
ERR2512450
ERR2512451
ERR2512452
ERR2512453
ERR2512454
ERR2512455
ERR2512457
ERR2512458
ERR2512616
ERR2512460
ERR2512461
ERR067596
ERR067600
ERR067610
ERR067759
ERR108429
ERR117469
ERR133804
ERR133809
ERR133814
ERR133865
ERR133911
ERR133961
ERR133963
ERR133968
ERR133969
ERR133975
ERR133977
ERR133985
ERR137198
ERR137201
ERR137212
ERR137221
ERR137227
ERR137228
ERR144559
ERR144564
ERR144576
ERR144588
ERR144594
ERR144598
ERR144599
ERR144604
ERR2199795
ERR2199804
ERR2199841
ERR2199859
ERR2199897
ERR2200071
ERR227997
ERR228014
ERR228026
ERR228040
ERR228044
ERR228048
ERR229925
ERR229935
ERR229957
ERR229967
ERR229983
ERR234569
ERR234577
ERR234585
ERR234624
ERR234655
ERR234674
ERR234683
ERR234693
ERR2509892
ERR2510349
ERR2510601
ERR2510632
ERR2510681
ERR2510757
ERR2510763
ERR2510776
ERR2510815
ERR2510817
ERR2512402
ERR2512541
ERR2512582
ERR2512585
ERR2512600
ERR2512752
ERR2512812
ERR2512868
ERR2512870
ERR2512888
ERR2512907
ERR2513047
ERR2513085
ERR2513099
ERR2513113
ERR2513122
ERR2513145
ERR2513153
ERR2513218
ERR2513219
ERR2513224
ERR2513232
ERR2513267
ERR2513343
ERR2513730
ERR2513752
ERR2513784
ERR2513789
ERR2513807
ERR2513829
ERR2513898
ERR2513914
ERR2513919
ERR2513961
ERR2513998
ERR2513999
ERR2514021
ERR2514053
ERR2514094
ERR2514120
ERR2514142
ERR2514157
ERR2514188
ERR2514190
ERR2514200
ERR2514244
ERR2514291
ERR2514293
ERR2514295
ERR2514340
ERR2514381
ERR2514536
ERR2514558
ERR2514564
ERR2514580
ERR2514609
ERR2514618
ERR2514629
ERR2514631
ERR2514632
ERR2514679
ERR2514747
ERR2514764
ERR2514800
ERR2514842
ERR2514848
ERR2514886
ERR2514909
ERR2514935
ERR2514945
ERR2514974
ERR2515072
ERR2515094
ERR2515098
ERR2515099
ERR2515114
ERR2515375
ERR2515385
ERR2515504
ERR2515703
ERR2515842
ERR2515858
ERR2516011
ERR2516037
ERR2516038
ERR2516073
ERR2516132
ERR2516153
ERR2516158
ERR2516290
ERR2516568
ERR2517134
ERR2517137
ERR2517157
ERR2517220
ERR2517232
ERR2517235
ERR2517250
ERR2517281
ERR2517289
ERR2517301
ERR2517305
ERR2517309
ERR2517335
ERR2517410
ERR2517426
ERR2517623
ERR2517648
ERR498238
ERR550657
ERR550794
ERR551391
ERR551689
ERR552071
ERR552221
ERR552929
ERR067577
ERR067608
ERR067657
ERR067691
ERR108485
ERR108499
ERR133834
ERR133837
ERR133917
ERR137274
ERR158570
ERR158595
ERR2041682
ERR2041719
ERR2041724
ERR2041751
ERR2041758
ERR2041770
ERR2041773
ERR2041776
ERR2041805
ERR227975
ERR228025
ERR229940
ERR234594
ERR234627
ERR2510302
ERR2510386
ERR2510406
ERR2510409
ERR2510417
ERR2510430
ERR2510431
ERR2510462
ERR2510463
ERR2510469
ERR2510481
ERR2510533
ERR2510559
ERR2510563
ERR2510567
ERR2510592
ERR2510603
ERR2510612
ERR2510619
ERR2510621
ERR2510629
ERR2510635
ERR2510650
ERR2510659
ERR2510662
ERR2510665
ERR2510679
ERR2510687
ERR2510691
ERR2510728
ERR2510732
ERR2510866
ERR2510868
ERR2512456
ERR2512930
ERR2514075
ERR2514550
ERR2514757
ERR2515123
ERR2515155
ERR2515189
ERR2515209
ERR2515225
ERR2515283
ERR2515347
ERR2515389
ERR2515523
ERR2515532
ERR2515576
ERR2515634
ERR2515666
ERR2515691
ERR2515748
ERR2515801
ERR2515851
ERR2515859
ERR2515874
ERR2515881
ERR2515938
ERR2515956
ERR2516001
ERR2516004
ERR2516143
ERR2516152
ERR2516178
ERR2516192
ERR2516274
ERR2516301
ERR2516303
ERR2516325
ERR2516351
ERR2516357
ERR2516377
ERR2516392
ERR2516421
ERR2516423
ERR2516426
ERR2516445
ERR2516448
ERR2516475
ERR2516484
ERR2516488
ERR2516489
ERR2516498
ERR2516542
ERR2516551
ERR2516556
ERR2516566
ERR2516567
ERR2516574
ERR2516586
ERR2516594
ERR2516603
ERR2516609
ERR2516622
ERR2516629
ERR2516642
ERR2516643
ERR2516655
ERR2516672
ERR2516680
ERR2516692
ERR2516695
ERR2516735
ERR2516753
ERR2516754
ERR2516758
ERR2516782
ERR2516786
ERR2516789
ERR2516814
ERR2516818
ERR2516832
ERR2516834
ERR2516859
ERR2516896
ERR2516903
ERR2516909
ERR2516912
ERR2516923
ERR2516928
ERR2516941
ERR2516944
ERR2516948
ERR2516962
ERR2516972
ERR2516987
ERR2516988
ERR2517007
ERR2517021
ERR2517025
ERR2517026
ERR2517027
ERR2517028
ERR2517029
ERR2517035
ERR2517036
ERR2517037
ERR2517039
ERR2517043
ERR2517068
ERR2517078
ERR2517079
ERR2517085
ERR2517088
ERR2517091
ERR2517094
ERR2517103
ERR2517104
ERR2517110
ERR2517111
ERR2517115
ERR2517120
ERR2517121
ERR2517124
ERR2517259
ERR2517342
ERR552667
ERR552981
SRR5817467
SRR5817475
SRR6339637
SRR6339641
SRR6339648
SRR6339664
