## Supplementary Tables for "An evolutionary functional genomics approach identifies novel candidate regions involved in isoniazid resistance in *Mycobacterium tuberculosis*": SuppTable4_oligos.xlsx

### Sheet: Hoja 1
Supplementary Table 4. Oligos used during the experiment for library preparation.
Oligo ID	Sequence	Modification	Purification	Comment
Adap1_Lig	TACCACGACCA	3'AmC7	HPLC	Ligation to gDNA fragments
Adap2_NX_Lig	AGATGTGTATAAGAGACAGTGNNANNANNNTGGTCGTGGTAT	-	HPLC	Ligation to gDNA fragments
Adap2_NX_PCR	GTCTCGTGGGCTCGGAGATGTGTATAAGAGACAG	-	HPLC	Tn-Junction pcr, complementary to Adap2
T7_NX_PCR	TCGTCGGCAGCGTCAGATGTGTATAAGAGACAGCGGGGACTTATCAGCCAACC	-	HPLC	Tn-Junction pcr, complementary to T7 ending sequence
